# Evaluation of the taxonomic accuracy and pathogenicity prediction power of 16 primer sets amplifying single copy marker genes in the *Pseudomonas syringae* species complex

**DOI:** 10.1101/2022.11.01.514712

**Authors:** Chad Fautt, Kevin L. Hockett, Estelle Couradeau

**Affiliations:** Department of Plant Pathology and Environmental Microbiology, Pennsylvania State University, University Park, Pennsylvania, United States; Department of Ecosystem Science and Management, Pennsylvania State University, University Park, Pennsylvania, United States; Intercollege Graduate Degree Program in Ecology, Pennsylvania State University, University Park, Pennsylvania, United States

## Abstract

The Pseudomonas syringae species complex is comprised of several closely related species of bacterial plant pathogens. Here, we use in-silico methods to assess 16 PCR primer sets designed for broad identification of isolates throughout the species complex. We evaluate their in-silico amplification rate in 2,161 publicly available genomes, the correlation between pairwise amplicon sequence distance and whole genome average nucleotide identity (ANI), and we train naïve Bayes classification models to quantify classification resolution. Further, we show the potential for using single amplicon sequence data to predict an important determinant of host specificity and range, type III effector protein repertoires.
