## Supplemental table 2 for "Evaluation of the taxonomic accuracy and pathogenicity prediction power of 16 primer sets amplifying single copy marker genes in the *Pseudomonas syringae* species complex"

### Sheet: amp_by_phylogroup
	Phylogroups
primer	1a	1b	2a	2b	2c	2d	3	4	5	6	7	9	10a	10b	11	13	unknown
gapA_Hwang	1	1	1	1	1	1	1	1	1	1	1	1	1	1	1	1	0.95977
gyrB_Hwang	1	1	1	1	1	1	0.968	1	1	1	1	1	1	1	1	1	0.885057
CTS_Hwang	1	1	1	1	1	1	1	1	0.888889	1	1	1	1	1	1	0.333333	0.683908
rpoD_HWANG	1	1	1	1	1	1	1	1	1	1	1	1	1	1	1	1	1
CTS_Sarkar_Guttman	1	1	1	1	1	1	1	1	1	1	0.999249	1	1	1	0.583333	0	0.327586
gapA_Sarkar_Guttman	1	1	0	0	0	0	0.016	0	1	0	0	1	0	0	1	1	0.643678
gyrB_Sarkar_Guttman	0	1	0.972222	0.0932203	1	0.05	1	0.113636	0	0.888889	0	0	0	0	1	0	0.218391
rpoD_Sarkar_Guttman	0.935185	0.978102	0.833333	0.737288	1	0.075	0.224	1	0.666667	0	0	0	0	0	0	0	0.287356
acnB_YAN	1	0.0437956	0	0	0	0	0	0	0.111111	0	0	0	0	0	0	0	0.0114943
gap-1_YAN	0	0	0	0	0	0	0	0	0	0	0	0	0	0	0	0	0
CTS_YAN	1	1	1	1	1	1	1	1	1	1	0.999249	1	1	1	1	0	0.942529
gyrB_YAN	1	1	1	0.949153	0	0.725	1	0	1	0.333333	1	1	1	0	0	1	0.712644
pgi_YAN	1	1	1	1	1	1	1	1	1	1	1	1	1	1	1	1	0.913793
rpoD_YAN	1	1	1	1	1	1	0.992	1	1	0.555556	0.1997	1	1	1	1	1	0.643678
rpoB_Tayeb	1	0.985401	1	1	0.5	1	1	0	1	1	0	1	1	1	1	0	0.936782
rpoD_Parkinson	1	1	1	1	0	1	1	1	1	1	0.968468	1	1	1	1	1	0.545977
MEAN AMP RATE	0.870949	0.875456	0.800347	0.736229	0.65625	0.678125	0.7625	0.632102	0.791667	0.673611	0.572917	0.75	0.6875	0.625	0.723958	0.520833	0.60704
